# A burst of genetic innovation in actin-related proteins (Arps) for testis-specific function in a *Drosophila* lineage

**DOI:** 10.1101/665299

**Authors:** Courtney M. Schroeder, John Valenzuela, Glen M. Hocky, Harmit S. Malik

**Author notes:** Correspondence to be addressed to: Harmit S. Malik, 1100 Fairview Ave N A2-025, Seattle, WA 98109.

## Abstract

Many cytoskeletal proteins form the core of fundamental biological processes and are evolutionarily ancient. For example, the superfamily of actin-related proteins (Arps) specialized early in eukaryotic evolution for diverse cellular roles in the cytoplasm and the nucleus. Despite its strict conservation across eukaryotes, we find that the Arp superfamily has undergone dramatic lineage-specific diversification in *Drosophila*. Our phylogenomic analyses reveal four independent Arp gene duplications that originated in the common ancestor of the *obscura* group of *Drosophila* species and have been mostly preserved in this lineage. All four Arp paralogs have evolved under positive selection and are predominantly expressed in the male germline. We focus our analyses on the divergent *Arp2D* paralog, which arose via a retroduplication event from *Arp2*, a component of the 7-membered Arp2/3 complex that polymerizes branched actin networks. Computational modeling analyses suggest that Arp2D should be able to replace Arp2 in the Arp2/3 complex and bind daughter actin monomers, suggesting that Arp2D may augment Arp2’s functions in the male germline. We find that Arp2D is expressed during and following meiosis in the male germline, where it localizes to distinct locations such as actin cones–specialized cytoskeletal structures that separate bundled spermatids into individual mature sperm. We hypothesize that this unprecedented burst of genetic innovation in cytoskeletal proteins may have been driven by the evolution of sperm heteromorphism in the *obscura* group of *Drosophila*.
