## Supplementary data S1 for "A burst of genetic innovation in actin-related proteins (Arps) for testis-specific function in a *Drosophila* lineage"

### Sheet: Supp_table_1_strains
Stock Center	strain number	Species	Discovered
UCSD	14011-0121.0	D. pseudoobscura pseudoobscura	Tucson, AZ
UCSD	14011-0101.13	D. miranda	Mather, California (2003)
UCSD	14012-0171.03	D. azteca	Andreas Canyon, California (1977). ISOFEMALE.
UCSD	14012-0141.00	D. affinis	Crystal Lake, Nebraska (1950).
UCSD	14012-0161.04a	D. algonquin
UCSD	14011-0131.10	D. subobscura	Eugene, Oregon (2006). ISOFEMALE.
UCSD	14011-0095.01	D. guanche	Canary Islands, Spain.
UCSD	14012-0181.02	D. bifasciata	Hokkaido, Japan (2003). ISOFEMALE.
Masayoshi WATADA	NA	D. imaii
Masayoshi WATADA	NA	D. tsukubaensis
UCSD	14013-1011.00	D. ambigua
Masayoshi WATADA	NA	D. obscura
Nitin Phadnis	1 (RU16)	D. pseudoobscura pseudoobscura	Ruidoso, NM
Nitin Phadnis	2 (RU62)	D. pseudoobscura pseudoobscura	Ruidoso, NM
Nitin Phadnis	3 (RU69)	D. pseudoobscura pseudoobscura	Ruidoso, NM
Nitin Phadnis	4 (RU115)	D. pseudoobscura pseudoobscura	Ruidoso, NM
Nitin Phadnis	5 (RU130)	D. pseudoobscura pseudoobscura	Ruidoso, NM
Nitin Phadnis	6 (RU133)	D. pseudoobscura pseudoobscura	Ruidoso, NM
Nitin Phadnis	7 (RU145)	D. pseudoobscura pseudoobscura	Ruidoso, NM
Nitin Phadnis	8 (KBPN1)	D. pseudoobscura pseudoobscura	Kaibab National Forest, AZ
Nitin Phadnis	9 (KB7)	D. pseudoobscura pseudoobscura	Kaibab National Forest, AZ
Nitin Phadnis	10 (KB23)	D. pseudoobscura pseudoobscura	Kaibab National Forest, AZ
Nitin Phadnis	11 (KB32)	D. pseudoobscura pseudoobscura	Kaibab National Forest, AZ
Doris Bachtrog	1 (0101.7)	D. miranda	Coquitlam, Canada
Doris Bachtrog	2 (SP295)	D. miranda	Spray, OR
Doris Bachtrog	3 (MSH38)	D. miranda	Mount Saint Helens, WA
Doris Bachtrog	4 (MAO3.2 76.3)	D. miranda	Mather, CA
Doris Bachtrog	5 (Gerle 14M)	D. miranda	Gerle Creek, CA
Doris Bachtrog	6 (Gerle 29M)	D. miranda	Gerle Creek, CA
Doris Bachtrog	7 (0101.4)	D. miranda	Coquitlam, Canada
Doris Bachtrog	8 (Gerle 1M)	D. miranda	Gerle Creek, CA

### Sheet: Supp_table_2_primers
Primer Name	Sequence
CMS_121	GAGTGCTTCGATACGGATGTGCATCG
CMS_140	CAAACAATAAGCGGAAGCTTG
CMS_141	TGCGGCTTAATTGTTACCAACAAACAATAAG
CMS_162	CCGCAGGCGGTGACACC
CMS_166	CGGACTACCCAATCCTGCTGAC
CMS_171	CGACAGGGCGGCCTCCTCGTAGAC
CMS_179	ATGGATAGCAAGGGTCGCCACATA
CMS_191	TCTTCAAGATGATTTCACTAATTTGATTG
CMS_192	AAGCTGAAGTCATGCGTATTAAATAC
CMS_220	AACATTGGCAGATGTCGCCGCAC
CMS_223	CGCTCCGTCAGGAGCTTCATGAGGTA
CMS_235	GGGACATCATGTGTGACGAC
CMS_238	CCAGGATATAATATACAATGAATTCGG
CMS_266	GCCCTAGTTGCAACATAAGTATTAG
CMS_270	CAGTGTACGGTACTTTGCTTTCATAC
CMS_300	GTCCAAAACAAACGATGCTTTTGATTG
CMS_301	CCCGGCTAAGAACAGCCGCAG
CMS_302	GAGCGGCAAGTGGAAAGTGG
CMS_303	TGTTGTAAATTTGATTTAACACTTCATGGCC
CMS_304	CGCGTGATGTCAAGTTGAGATTTTT
CMS_305	TGGAATCTATTCCGTTTGGAGAACGAACA
CMS_306	ATTCCATTTGTGGTTTTAATTTGCTAAATG
CMS_319	GTGTGTGTGTAACGTTATGCCGAA
CMS_320	GCTCAGTTTCAGTTGGGTCGT
CMS_325	ATATTCTCGTTTGAGGAGTCGCAAG
CMS_349	TGTGTAACGTTATGCCGAAA
CMS_35	TGATGGTCGGCGATGAGGC
CMS_36	CGTCAAATGTGGCAGGGCA
CMS_383	AGCCTATGTGGGCGATGAGG
CMS_384	GGCCTATGTGGGCGATGAGG
CMS_385	CGCCTATGTGGGCGATGATG
CMS_386	CACCTATGTGGGCGATGAGG
CMS_387	CGCCTATGTGGGCGATGAGG
CMS_388	CAGGTACATGGCCGGGGTGT
CMS_389	CAGATACAAGCCCGGAGTGC
CMS_390	CAGATACAAGGCCGGCGTGC
CMS_391	CAGATACATGGCCGGAATGT
CMS_392	CAGATACATGGCCGGGATGT
CMS_393	CAGATACATGGCCGGAGTGT
CMS_394	ACTTCATCCGTCACCAGTCG
CMS_395	ATAAGCAGGACCTCCAGCTC
CMS_396	GCTCTGGCGTGTGCAAAGTC
CMS_397	GATCTGGCGTGTGCAAAGCC
CMS_398	GATCTGGCGTGTGCAAAGTC
CMS_399	GATCTGCCATGTGCAAAATC
CMS_400	AGCTTCTCCACTGCTTCCCA
CMS_401	ACCTTCTCCACTCCTTCCCA
CMS_402	ACCTTCTCCAATCCTTCCCA
CMS_403	ATCTTCTCCACTCCATCCCA
CMS_415	ATAGCAAGGGTCGCCACATA
CMS_416	GGATAGCAAAGGTCGCCATGTA
CMS_417	GATAGCAAGGGTCGCCATATA
CMS_418	ATACCAAGGGTCGGCACATA
CMS_419	CCATGGGATGCGACACCGTA
CMS_420	GGGATACGACACCTCCAGCA
CMS_421	CCATGGGATGGGATAAGTCA
CMS_422	CCATGGGATGCGACACCCTG
CMS_423	CTTGCTCCATGGGATAGGATAT
CMS_424	CCATGGGATGGGAAACCGCT
CMS_425	GGATAGCAAGGGACGCAATG
CMS_426	CATCGGATAGGAGACCTCCA
CMS_432	GGAGGTGGTGGCACTGGTGA
CMS_433	AGAGGTTGTGGCCCTGGTGA
CMS_434	AGAGGAGATCGCTCTGGTCA
CMS_435	AGAGGTGGTCGCTCTGGTGA
CMS_436	TTTTCCATGTCGTCCCAATTTG
CMS_437	TTCTCCATGTCATCCCAATTGG
CMS_438	TTTTCCATGTCATCCCAATTGG
CMS_439	TTCTCCATGTCATCCCAATTTG
CMS_440	TTCTCCATATCGTCCCAATTGG
CMS_429	AAATGGATAGCAAGGGTCGCCA
CMS_373	CCATTCAGATCGAGAACCGAG
CMS_374	GTAGTGCTTTTGATAGACTTCTCC
CMS_375	GGAATTCCAGTTAAGTTACTTCGC
CMS_376	GTACGTACTTTAGCTATCATTCACATTC
CMS_377	TGCCGCTCAGAAGCACTTGC
CMS_378	CAAATAGAAATCGAATAATAAATCTTCGACGC
CMS_379	GGTGTCTTTTAGAAGCATTTGCG
CMS_380	CCAATTAAAAGTTCGTCAAGTCATG
CMS_468	TCGAATGATACATTTTCGACAC
CMS_469	CGAGAATTTGGATTGTAATTGC
CMS_477	CATTCCAGTTAAGTTACTTCG
CMS_478	CATCTGTACGTACTTTAGCTATC
CMS_479	AGATCGAGAATCGAGGATCG
CMS_480	ATGGCTAACACGAGGAACCC
CMS_481	GATGTGAATAAAAGTGCGTTCC
CMS_482	CTCTCTAAATTCTCTCTAAATTCTCC

### Sheet: Supp_table_3_primer_pairs
Primers used to sequence Arp paralogs in non-sequenced genomes
Species	Subgroup/Group	Gene	Primer Pair 1	Primer Pair 2
D. miranda	Obscura	Duplicate 1 (FBgn0272707)	CMS_379/CMS_380
D. azteca	Obscura	Duplicate 1	CMS_305/CMS_306
D. affinis	Obscura	Duplicate 1	CMS_305/CMS_306
D. algonquin	Obscura	Duplicate 1	CMS_305/CMS_306
D. subobscura	Obscura	Duplicate 1	CMS_305/CMS_306
D. guanche	Obscura	Duplicate 1	CMS_305/CMS_306
D. bifasciata	Obscura	Duplicate 1	CMS_319/CMS_320
D. imaii	Obscura	Duplicate 1	CMS_306/CMS_349
D. tsukubaensis	Obscura	Duplicate 1	CMS_305/CMS_306
D. ambigua	Obscura	Duplicate 1	CMS_306/CMS_349
D. obscura	Obscura	Duplicate 1	CMS_306/CMS_349
D. miranda	Obscura	Arp2D	CMS_375/CMS_376
D. azteca	Obscura	Arp2D	CMS_141/CMS_35	CMS_171/CMS_CMS_179
D. affinis	Obscura	Arp2D	N/A
D. algonquin	Obscura	Arp2D	CMS_141/CMS_35	CMS_121/CMS_36
D. subobscura	Obscura	Arp2D	CMS_141/CMS_35	CMS_121/CMS_36
D. guanche	Obscura	Arp2D	CMS_141/CMS_35	CMS_121/CMS_36
D. bifasciata	Obscura	Arp2D	CMS_303/CMS_304
D. imaii	Obscura	Arp2D	CMS_304/CMS_429
D. tsukubaensis	Obscura	Arp2D	CMS_140/CMS_35	CMS_121/CMS_36
D. ambigua	Obscura	Arp2D	CMS_304/CMS_429
D. obscura	Obscura	Arp2D	CMS_304/CMS_429
D. miranda	Obscura	Duplicate 2 (FBgn0247458)	CMS_373/CMS_374
D. azteca	Obscura	Duplicate 2	CMS_191/CMS_192
D. affinis	Obscura	Duplicate 2	CMS_191/CMS_192
D. algonquin	Obscura	Duplicate 2	CMS_266/CMS_270
D. subobscura	Obscura	Duplicate 2	CMS_266/CMS_270
D. guanche	Obscura	Duplicate 2	CMS_266/CMS_270
D. bifasciata	Obscura	Duplicate 2	CMS_191/CMS_192
D. imaii	Obscura	Duplicate 2	CMS_266/CMS_270
D. tsukubaensis	Obscura	Duplicate 2	CMS_191/CMS_192
D. ambigua	Obscura	Duplicate 2	CMS_191/CMS_192
D. obscura	Obscura	Duplicate 2	CMS_266/CMS_270
D. miranda	Obscura	Duplicate 3 (FBgn0244157)	CMS_377/CMS_378
D. azteca	Obscura	Duplicate 3	CMS_301/CMS_302
D. affinis	Obscura	Duplicate 3	CMS_301/CMS_302
D. algonquin	Obscura	Duplicate 3	CMS_301/CMS_302
D. subobscura	Obscura	Duplicate 3	CMS_302/CMS_325
D. guanche	Obscura	Duplicate 3	CMS_302/CMS_325
D. bifasciata	Obscura	Duplicate 3	CMS_301/CMS_302
D. imaii	Obscura	Duplicate 3	CMS_220/CMS_223	CMS_162/CMS_166
D. tsukubaensis	Obscura	Duplicate 3	N/A
D. ambigua	Obscura	Duplicate 3	CMS_301/CMS_302
D. obscura	Obscura	Duplicate 3	CMS_301/CMS_302

### Sheet: Supp_table_5_RT_PCR
Supp Table 5	Primer sequences for RT-PCR analysis
Gene	Species	Primer Pair
Dup1	D. pseudoobscura pseudoobscura	CMS_435/CMS_436
	D. azteca	CMS_434/CMS_439
	D. algonquin	CMS_435/CMS_440
	D. guanche	CMS_432/CMS_437
	D. bifasciata	CMS_433/CMS_437
	D. tsukubaensis	CMS_433/CMS_438
	D. ambigua	CMS_433/CMS_437
Arp2D	D. pseudoobscura pseudoobscura	CMS_418/CMS_424
	D. azteca	CMS_415/CMS_419
	D. algonquin	CMS_415/CMS_422
	D. guanche	CMS_415/CMS_421
	D. bifasciata	CMS_416/CMS_420
	D. tsukubaensis	CMS_417/CMS_423
	D. ambigua	NA
Dup2	D. pseudoobscura pseudoobscura	CMS_383/CMS_388
	D. azteca	CMS_384/CMS_389
	D. algonquin	CMS_383/CMS_390
	D. guanche	NA
	D. bifasciata	CMS_385/CMS_391
	D. tsukubaensis	CMS_386/CMS_392
	D. ambigua	CMS_387/CMS_393
Dup3	D. pseudoobscura pseudoobscura	CMS_397/CMS_401
	D. azteca	CMS_399/CMS_403
	D. algonquin	CMS_396/CMS_400
	D. guanche	NA
	D. bifasciata	NA
	D. tsukubaensis	NA
	D. ambigua	CMS_398/CMS_402
rp49	D. pseudoobscura pseudoobscura	CMS_394/CMS_395
	D. azteca	CMS_394/CMS_395
	D. algonquin	CMS_394/CMS_395
	D. guanche	CMS_394/CMS_395
	D. bifasciata	CMS_394/CMS_395
	D. tsukubaensis	CMS_394/CMS_395
	D. ambigua	CMS_394/CMS_395
canonical Arp2	D. pseudoobscura pseudoobscura	CMS_425/CMS_426
	D. azteca	CMS_425/CMS_426
	D. algonquin	CMS_425/CMS_426
	D. guanche	CMS_425/CMS_426
	D. bifasciata	CMS_425/CMS_426
	D. tsukubaensis	CMS_425/CMS_426
	D. ambigua	CMS_425/CMS_426
Act5C	D. pseudoobscura pseudoobscura	CMS_430/CMS_431
	D. azteca	CMS_430/CMS_431
	D. algonquin	CMS_430/CMS_431
	D. guanche	CMS_430/CMS_431
	D. bifasciata	CMS_430/CMS_431
	D. tsukubaensis	CMS_430/CMS_431
	D. ambigua	CMS_430/CMS_431

### Sheet: Primer pairs for MK Test
Gene	Species	Primer Pair
FBgn0272707 (Dup 1)	D. pseudoobscura pseudoobscura	CMS_481/CMS_482
FBgn0247458 (Dup2)	D. pseudoobscura pseudoobscura	CMS_479/CMS_480
FBgn0244157 (Dup3)	D. pseudoobscura pseudoobscura	CMS_468/CMS_469
FBgn0247289 (Arp2D)	D. pseudoobscura pseudoobscura	CMS_477/CMS_478
